# RNA-specific local translation is patterned by condensates for multinucleate cell growth

**DOI:** 10.1101/2024.12.12.628219

**Authors:** Zachary M. Geisterfer, Ameya P. Jalihal, Sierra J. Cole, Amy S. Gladfelter

**Author notes:** These authors contributed equally (Zachary M. Geisterfer, Ameya P. Jalihal).

## Abstract

Coordination between growth and nuclear division is a common cell feature. In some syncytia, nuclei divide asynchronously throughout the cell but growth occurs only at discrete locations, raising the question how the processes are locally regulated and globally coordinated. In the syncytial fungus *Ashbya gossypii*, both cell-cycle progression and hyphal elongation require condensates formed by the protein Whi3 in complex with distinct mRNA species. We show that Whi3 condensates are enriched for translation regulators and are associated with local, spatially patterned translation of specific target RNAs near nuclei and growth sites. Whi3-RNA condensates can both promote and repress mRNA translation in an RNA- and condensate size-dependent manner in vitro. Condensate-interfaces are sites of translation, tunable by condensate composition, RNA valency and protein charge-state in vitro. Together, these data suggest that Whi3 condensates can generate a continuum of translation states that vary depending on the subcellular location and resident RNA sequences.
