## Supplemental Table 2 for "RNA-specific local translation is patterned by condensates for multinucleate cell growth"

Majority protein IDs	Fasta headers			Student's T-test Difference whi3_control	Student's T-test p-value whi3_control	ortholog_name	ortholog_ensg	description
Q75E28_PC1046_POI;Q75E28	Q75E28_PC1046_POI;ABL158Cp OS=Ashbya gossypii (strain ATCC 10895 / CBS 109.51 / FGSC 9923 / NRRL Y-1056) OX=284811 GN=AGOS_ABL158C PE=4 SV=1			5.14	0.000440797	Whi3
Q74ZF3	AGR246Wp OS=Ashbya gossypii (strain ATCC 10895 / CBS 109.51 / FGSC 9923 / NRRL Y-1056) OX=284811 GN=AGOS_AGR246W PE=4 SV=1			1.81	0.016086873	TRS20	YBR254C	Core component of transport protein particle (TRAPP) complexes I-III; TRAPPs are multimeric guanine nucleotide-exchange factors for GTPase Ypt1p, regulating ER-Golgi traffic (TRAPPI), intra-Golgi traffic (TRAPPII), endosome-Golgi traffic (TRAPPII and III) and autophagy (TRAPPIII); mutation leads to defects in endocytic recycling, block in sporulation/meiosis; mutations in human homolog TRAPPC2 ca…
Q75BI3	CCR4-Not complex 3-5-exoribonuclease subunit Ccr4 OS=Ashbya gossypii (strain ATCC 10895 / CBS 109.51 / FGSC 9923 / NRRL Y-1056) OX=284811 GN=CCR4 PE=3 SV=1			1.75	0.001333637	CCR4	YAL021C	Component of the CCR4-NOT transcriptional complex; CCR4-NOT is involved in regulation of gene expression; component of the major cytoplasmic deadenylase, which is involved in mRNA poly(A) tail shortening [Source:SGD;Acc:S000000019]
Q750U3	Hsp90 chaperone protein kinase-targeting subunit OS=Ashbya gossypii (strain ATCC 10895 / CBS 109.51 / FGSC 9923 / NRRL Y-1056) OX=284811 GN=AGOS_AGL154W PE=3 SV=1			1.67	0.007681087	CDC37	YDR168W	Essential Hsp90p co-chaperone; necessary for passage through the START phase of the cell cycle; stabilizes protein kinase nascent chains and participates along with Hsp90p in their folding [Source:SGD;Acc:S000002575]
Q75BD0	ADL364Cp OS=Ashbya gossypii (strain ATCC 10895 / CBS 109.51 / FGSC 9923 / NRRL Y-1056) OX=284811 GN=AGOS_ADL364C PE=3 SV=1			1.67	0.001892247	NOT5	YPR072W	Component of the CCR4-NOT core complex, involved in mRNA decapping; involved intranscription initiation and elongation and in mRNA degradation; conserved lysine in human homolog of Not5p and Not3p is mutated in cancers [Source:SGD;Acc:S000006276]
Q75AI5	Mitochondrial fission 1 protein OS=Ashbya gossypii (strain ATCC 10895 / CBS 109.51 / FGSC 9923 / NRRL Y-1056) OX=284811 GN=FIS1 PE=3 SV=1			1.59	0.043544963	FIS1	YIL065C	Protein involved in mitochondrial fission and peroxisome abundance; may have a distinct role in tethering protein aggregates to mitochondria in order to retain them in the mother cell; required for localization of Dnm1p and Mdv1p during mitochondrial division; mediates ethanol-induced apoptosis and ethanol-induced mitochondrial fragmentation [Source:SGD;Acc:S000001327]
Q75DB4	ABR112Cp OS=Ashbya gossypii (strain ATCC 10895 / CBS 109.51 / FGSC 9923 / NRRL Y-1056) OX=284811 GN=AGOS_ABR112C PE=4 SV=2			1.48	0.015198272	CDC39	YCR093W	Subunit of the CCR4-NOT1 core complex; this complex has multiple roles in the regulation of mRNA levels including regulation of transcription and destabilization of mRNA by deadenylation; basal transcription factor that increases initiation and elongation; activates the ATPase activity of Dhh1p, resulting in processing body disassembly [Source:SGD;Acc:S000000689]
Q754U5	AFL024Wp OS=Ashbya gossypii (strain ATCC 10895 / CBS 109.51 / FGSC 9923 / NRRL Y-1056) OX=284811 GN=AGOS_AFL024W PE=4 SV=1			1.46	0.020234458	CUE3	YGL110C	Protein of unknown function; has a CUE domain that binds ubiquitin, which may facilitate intramolecular monoubiquitination [Source:SGD;Acc:S000003078]
CON__Q04695;CON__Q9QWL7	;			1.43	0.028582983
Q74ZQ7	AGR141Cp OS=Ashbya gossypii (strain ATCC 10895 / CBS 109.51 / FGSC 9923 / NRRL Y-1056) OX=284811 GN=AGOS_AGR141C PE=4 SV=1			1.37	0.03173604	YER152C	YER152C	Protein with 2-aminoadipate transaminase activity; shares amino acid similarity with the aminotransferases Aro8p and Aro9p; YER152C is not an essential gene [Source:SGD;Acc:S000000954]
Q753B0	AFR414Wp OS=Ashbya gossypii (strain ATCC 10895 / CBS 109.51 / FGSC 9923 / NRRL Y-1056) OX=284811 GN=AGOS_AFR414W PE=4 SV=2			1.31	0.019716929	CBF1	YJR060W	Basic helix-loop-helix (bHLH) protein; forms homodimer to bind E-box consensus sequence CACGTG present at MET gene promoters and centromere DNA element I (CDEI); affects nucleosome positioning at this motif; associates with other transcription factors such as Met4p and Isw1p to mediate transcriptional activation or repression; associates with kinetochore proteins, required for chromosome segregat…
Q752E5	AFR631Cp OS=Ashbya gossypii (strain ATCC 10895 / CBS 109.51 / FGSC 9923 / NRRL Y-1056) OX=284811 GN=AGOS_AFR631C PE=4 SV=1			1.26	0.003841744	ECM25	YJL201W	Non-essential protein of unknown function; promoter contains a consensus binding sequence for factor Abf1p [Source:SGD;Acc:S000003737]
Q75AY5	ADL215Wp OS=Ashbya gossypii (strain ATCC 10895 / CBS 109.51 / FGSC 9923 / NRRL Y-1056) OX=284811 GN=AGOS_ADL215W PE=3 SV=1			1.22	0.026183865	RCM1	YNL022C	rRNA m5C methyltransferase; methylates cytosine at position 2278 of 25S rRNA while Nop2p methylates cytosine at position 2870; contains seven beta-strand methyltransferase motif; localized to the nucleolus; interacts with Trm112p; homolog of NSUN5A, a human gene which is deleted in Williams-Beuren Syndrome [Source:SGD;Acc:S000004967]
Q757R1	Enhancer of mRNA-decapping protein 3 OS=Ashbya gossypii (strain ATCC 10895 / CBS 109.51 / FGSC 9923 / NRRL Y-1056) OX=284811 GN=AGOS_AEL049W PE=3 SV=2			1.2	0.012247053	EDC3	YEL015W	Non-essential conserved protein with a role in mRNA decapping; specifically affects the function of the decapping enzyme Dcp1p; mediates decay of the RPS28B mRNA via binding to both Rps28Bp (or Rps28Ap) and the RPS28B mRNA; mediates decay of the YRA1 mRNA by a different, translation-independent mechanism; localizes to cytoplasmic mRNA processing bodies; forms cytoplasmic foci upon DNA replication…
Q75AN5	ADL113Cp OS=Ashbya gossypii (strain ATCC 10895 / CBS 109.51 / FGSC 9923 / NRRL Y-1056) OX=284811 GN=AGOS_ADL113C PE=3 SV=1			1.19	0.02637373
Q75D00	Actin OS=Ashbya gossypii (strain ATCC 10895 / CBS 109.51 / FGSC 9923 / NRRL Y-1056) OX=284811 GN=ACT1 PE=2 SV=1			1.09	0.02019311	Act1	YFL039C	Actin
Q756A9	Acyl-coenzyme A oxidase OS=Ashbya gossypii (strain ATCC 10895 / CBS 109.51 / FGSC 9923 / NRRL Y-1056) OX=284811 GN=POX1 PE=3 SV=2			1.09	0.016593977	POX1	YGL205W	Fatty-acyl coenzyme A oxidase; involved in the fatty acid beta-oxidation pathway; localized to the peroxisomal matrix [Source:SGD;Acc:S000003173]
Q759U8	ADR174Cp OS=Ashbya gossypii (strain ATCC 10895 / CBS 109.51 / FGSC 9923 / NRRL Y-1056) OX=284811 GN=AGOS_ADR174C PE=4 SV=1			1.08	0.021714637	HRK1	YOR267C	Protein kinase; implicated in activation of the plasma membrane H(+)-ATPase Pma1p in response to glucose metabolism; plays a role in ion homeostasis; protein abundance increases in response to DNA replication stress [Source:SGD;Acc:S000005793]
Q756Z9	Coronin OS=Ashbya gossypii (strain ATCC 10895 / CBS 109.51 / FGSC 9923 / NRRL Y-1056) OX=284811 GN=AGOS_AER114W PE=3 SV=1			1.08	0.026407048	CRN1	YLR429W	Coronin; cortical actin cytoskeletal component that associates with the Arp2p/Arp3p complex to regulate its activity; plays a role in regulation of actin patch assembly [Source:SGD;Acc:S000004421]
Q75DV9	Mitochondrial genome maintenance protein MGM101 OS=Ashbya gossypii (strain ATCC 10895 / CBS 109.51 / FGSC 9923 / NRRL Y-1056) OX=284811 GN=MGM101 PE=3 SV=1			1.07	0.026203868	MGM101	YJR144W	Protein with a role in mitochondrial DNA recombinational repair; also involved in interstrand cross-link repair; binds to and catalyzes the annealing of single-stranded mtDNA; oligomerizes to form rings and filaments; related to Rad52-type recombination proteins, with limited overall similarity but sharing conserved functionally important residues; component of the mitochondrial nucleoid, require…
Q74ZH6	Lipoyl synthase, mitochondrial OS=Ashbya gossypii (strain ATCC 10895 / CBS 109.51 / FGSC 9923 / NRRL Y-1056) OX=284811 GN=AGR231C PE=3 SV=1			1.07	0.038377767	LIP5	YOR196C	Protein involved in biosynthesis of the coenzyme lipoic acid; has similarity to E. coli lipoic acid synthase [Source:SGD;Acc:S000005722]
Q758R0	SWI5-dependent HO expression protein 2 OS=Ashbya gossypii (strain ATCC 10895 / CBS 109.51 / FGSC 9923 / NRRL Y-1056) OX=284811 GN=SHE2 PE=3 SV=1			1.07	0.033961236	SHE2	YKL130C	RNA-binding protein that binds specific mRNAs and interacts with She3p; part of the mRNA localization machinery that restricts accumulation of certain proteins to the bud; binds to ER-derived membranes and targets mRNAs to cortical ER [Source:SGD;Acc:S000001613]
Q750E7	AGR008Wp OS=Ashbya gossypii (strain ATCC 10895 / CBS 109.51 / FGSC 9923 / NRRL Y-1056) OX=284811 GN=AGOS_AGR008W PE=3 SV=1			1.06	0.046446941	YFR006W	YFR006W	Putative X-Pro aminopeptidase; green fluorescent protein (GFP)-fusion protein localizes to the cytoplasm; YFR006W is not an essential gene [Source:SGD;Acc:S000001902]
Q756V5	V-type proton ATPase subunit OS=Ashbya gossypii (strain ATCC 10895 / CBS 109.51 / FGSC 9923 / NRRL Y-1056) OX=284811 GN=AGOS_AER146C PE=3 SV=2			1.03	0.030173257	VMA6	YLR447C	Subunit d of the V0 integral membrane domain of V-ATPase; part of the electrogenic proton pump found in the endomembrane system; required for V1 domain assembly on the vacuolar membrane; the V0 integral membrane domain of vacuolar H+-ATPase (V-ATPase) has five subunits [Source:SGD;Acc:S000004439]
Q758S5	AEL323Wp OS=Ashbya gossypii (strain ATCC 10895 / CBS 109.51 / FGSC 9923 / NRRL Y-1056) OX=284811 GN=AGOS_AEL323W PE=4 SV=1			1.03	0.036328832	MRP13	YGR084C	Mitochondrial ribosomal protein of the small subunit [Source:SGD;Acc:S000003316]
Q752K8	AFR566Cp OS=Ashbya gossypii (strain ATCC 10895 / CBS 109.51 / FGSC 9923 / NRRL Y-1056) OX=284811 GN=AGOS_AFR566C PE=4 SV=2			1.02	0.001836684	RRP5	YMR229C	RNA binding protein involved in synthesis of 18S and 5.8S rRNAs; component of ribosomal small subunit (SSU) processome and 90S preribosome; required for pre-rRNA packaging and compaction of processome into dense terminal balls; part of Mak21p-Noc2p-Rrp5p module that associates with nascent pre-rRNA during transcription with role in biogenesis of large ribosomal subunit; binds single stranded trac…
Q75DX7	5-aminolevulinate synthase, mitochondrial OS=Ashbya gossypii (strain ATCC 10895 / CBS 109.51 / FGSC 9923 / NRRL Y-1056) OX=284811 GN=HEM1 PE=3 SV=1			1	0.021535715	HEM1	YDR232W	5-aminolevulinate synthase; catalyzes the first step in the heme biosynthetic pathway; an N-terminal signal sequence is required for localization to the mitochondrial matrix; expression is regulated by Hap2p-Hap3p; has a pyridoxal phosphate cofactor whose insertion is mediated by Mcx1p [Source:SGD;Acc:S000002640]
Q754E2	AFR128Wp OS=Ashbya gossypii (strain ATCC 10895 / CBS 109.51 / FGSC 9923 / NRRL Y-1056) OX=284811 GN=AGOS_AFR128W PE=4 SV=2			0.99	0.029457011	YHR182W	YHR182W	Protein of unknown function; green fluorescent protein (GFP)-fusion protein localizes to the cell periphery and cytoplasm; relocalizes from bud neck to cytoplasm upon DNA replication stress [Source:SGD;Acc:S000001225]
Q74ZH7	GTPase-activating protein BEM3 OS=Ashbya gossypii (strain ATCC 10895 / CBS 109.51 / FGSC 9923 / NRRL Y-1056) OX=284811 GN=BEM3 PE=3 SV=2			0.99	0.02398727	BEM3	YPL115C	Rho GTPase activating protein (RhoGAP); involved in control of the cytoskeleton organization; targets the essential Rho-GTPase Cdc42p, which controls establishment and maintenance of cell polarity, including bud-site assembly [Source:SGD;Acc:S000006036]
Q756K6	Adenylyltransferase and sulfurtransferase UBA4 OS=Ashbya gossypii (strain ATCC 10895 / CBS 109.51 / FGSC 9923 / NRRL Y-1056) OX=284811 GN=UBA4 PE=3 SV=1			0.97	0.041788367	UBA4	YHR111W	E1-like protein that activates Urm1p before urmylation; also acts in thiolation of the wobble base of cytoplasmic tRNAs by adenylating and then thiolating Urm1p; receives sulfur from Tum1p [Source:SGD;Acc:S000001153]
Q759X3	ADR150Cp OS=Ashbya gossypii (strain ATCC 10895 / CBS 109.51 / FGSC 9923 / NRRL Y-1056) OX=284811 GN=AGOS_ADR150C PE=4 SV=2			0.96	0.009714853	UBX4	YMR067C	UBX domain-containing protein that interacts with Cdc48p; involved in degradation of polyubiquitinated proteins via the ERAD (ER-associated degradation) pathway; modulates the Cdc48p-Nplp-Ufd1p AAA ATPase complex during its role in delivery of misfolded proteins to the proteasome; protein abundance increases in response to DNA replication stress [Source:SGD;Acc:S000004671]
Q75BK5	ACR266Wp OS=Ashbya gossypii (strain ATCC 10895 / CBS 109.51 / FGSC 9923 / NRRL Y-1056) OX=284811 GN=AGOS_ACR266W PE=4 SV=2			0.93	0.017873609	BZZ1	YHR114W	SH3 domain protein implicated in regulating actin polymerization; able to recruit actin polymerization machinery through its SH3 domains; colocalizes with cortical actin patches and Las17p; interacts with type I myosins [Source:SGD;Acc:S000001156]
Q752G3	AFR613Cp OS=Ashbya gossypii (strain ATCC 10895 / CBS 109.51 / FGSC 9923 / NRRL Y-1056) OX=284811 GN=AGOS_AFR613C PE=3 SV=1			0.93	0.02612693	SSH1	YBR283C	Subunit of the Ssh1 translocon complex; Sec61p homolog involved in co-translational pathway of protein translocation; not essential [Source:SGD;Acc:S000000487]
Q75E12	ABL139Cp OS=Ashbya gossypii (strain ATCC 10895 / CBS 109.51 / FGSC 9923 / NRRL Y-1056) OX=284811 GN=AGOS_ABL139C PE=4 SV=1			0.93	0.041329926	RHO5	YNL180C	Non-essential small GTPase of the Rho/Rac family of Ras-like proteins; RAC1 ortholog; regulated by phosphorylation and ubiquitination; likely involved in protein kinase C (Pkc1p)-dependent signal transduction pathway that controls cell integrity [Source:SGD;Acc:S000005124]
Q74ZK7	AGR193Cp OS=Ashbya gossypii (strain ATCC 10895 / CBS 109.51 / FGSC 9923 / NRRL Y-1056) OX=284811 GN=AGOS_AGR193C PE=3 SV=1			0.93	0.048377426	MRPL11	YDL202W	Mitochondrial ribosomal protein of the large subunit; localizes to vacuole in response to H2O2 [Source:SGD;Acc:S000002361]
Q753Y4	AFR188Wp OS=Ashbya gossypii (strain ATCC 10895 / CBS 109.51 / FGSC 9923 / NRRL Y-1056) OX=284811 GN=AGOS_AFR188W PE=4 SV=2			0.92	0.004346728	RIX7	YLL034C	Putative ATPase of the AAA family; required for export of pre-ribosomal large subunits from the nucleus; distributed between the nucleolus, nucleoplasm, and nuclear periphery depending on growth conditions [Source:SGD;Acc:S000003957]
Q75DV1	ABL078Cp OS=Ashbya gossypii (strain ATCC 10895 / CBS 109.51 / FGSC 9923 / NRRL Y-1056) OX=284811 GN=AGOS_ABL078C PE=3 SV=1			0.92	0.024849478	RPN10	YHR200W	Non-ATPase base subunit of the 19S RP of the 26S proteasome; N-terminus plays a role in maintaining the structural integrity of the regulatory particle (RP); binds selectively to polyubiquitin chains; homolog of the mammalian S5a protein [Source:SGD;Acc:S000001243]
Q750G6	AGL013Wp OS=Ashbya gossypii (strain ATCC 10895 / CBS 109.51 / FGSC 9923 / NRRL Y-1056) OX=284811 GN=AGOS_AGL013W PE=3 SV=2			0.89	0.042444845	MRPS16	YPL013C	Mitochondrial ribosomal protein of the small subunit [Source:SGD;Acc:S000005934]
Q759G0	ADR316Wp OS=Ashbya gossypii (strain ATCC 10895 / CBS 109.51 / FGSC 9923 / NRRL Y-1056) OX=284811 GN=AGOS_ADR316W PE=3 SV=1			0.89	0.031288251	ARP2	YDL029W	Essential component of the Arp2/3 complex; Arp2/3 is a highly conserved actin nucleation center required for the motility and integrity of actin patches; involved in endocytosis and membrane growth and polarity; required for efficient Golgi-to-ER trafficking in COPI mutants [Source:SGD;Acc:S000002187]
Q753A5	AFR419Cp OS=Ashbya gossypii (strain ATCC 10895 / CBS 109.51 / FGSC 9923 / NRRL Y-1056) OX=284811 GN=AGOS_AFR419C PE=3 SV=1			0.88	0.032148167	ARP3	YJR065C	Essential component of the Arp2/3 complex; Arp2/3 is a highly conserved actin nucleation center required for the motility and integrity of actin patches; involved in endocytosis and membrane growth and polarity [Source:SGD;Acc:S000003826]
Q757I8	AER025Cp OS=Ashbya gossypii (strain ATCC 10895 / CBS 109.51 / FGSC 9923 / NRRL Y-1056) OX=284811 GN=AGOS_AER025C PE=4 SV=2			0.87	0.004416683	IRA1	YBR140C	GTPase-activating protein; negatively regulates RAS by converting it from GTP- to the GDP-bound inactive form, required for reducing cAMP levels under nutrient limiting conditions, mediates membrane association of adenylate cyclase; mutations cause catalase T deficiency, defective glycogen synthesis and defective trehalose accumulation; IRA1 has a paralog, IRA2, that arose from the whole genome d…
Q757I8	AER025Cp OS=Ashbya gossypii (strain ATCC 10895 / CBS 109.51 / FGSC 9923 / NRRL Y-1056) OX=284811 GN=AGOS_AER025C PE=4 SV=2			0.87	0.004416683	IRA2	YOL081W	GTPase-activating protein; negatively regulates RAS by converting it from the GTP- to the GDP-bound inactive form, required for reducing cAMP levels under nutrient limiting conditions; IRA2 has a paralog, IRA1, that arose from the whole genome duplication; defects in human homolog NF1 are associated with neurofibromatosis [Source:SGD;Acc:S000005441]
Q75DX4	ABL101Cp OS=Ashbya gossypii (strain ATCC 10895 / CBS 109.51 / FGSC 9923 / NRRL Y-1056) OX=284811 GN=AGOS_ABL101C PE=3 SV=1			0.86	0.032722653	YBR056W	YBR056W	Putative glycoside hydrolase of the mitochondrial intermembrane space [Source:SGD;Acc:S000000260]
Q75BR6	ACR205Wp OS=Ashbya gossypii (strain ATCC 10895 / CBS 109.51 / FGSC 9923 / NRRL Y-1056) OX=284811 GN=AGOS_ACR205W PE=4 SV=1			0.84	0.042616024	RGA1	YOR127W	GTPase-activating protein for polarity-establishment protein Cdc42p; implicated in control of septin organization, pheromone response, and haploid invasive growth; relocalizes from bud neck to cytoplasm upon DNA replication stress; RGA1 has a paralog, RGA2, that arose from the whole genome duplication [Source:SGD;Acc:S000005653]
Q75AP0	Mitochondrial import inner membrane translocase subunit TIM44 OS=Ashbya gossypii (strain ATCC 10895 / CBS 109.51 / FGSC 9923 / NRRL Y-1056) OX=284811 GN=AGOS_ADL118C PE=3 SV=1			0.84	0.028737479	TIM44	YIL022W	Essential component of the TIM23 complex; tethers the import motor and regulatory factors (PAM complex) to the translocation channel (Tim23p-Tim17p core complex); TIM23 complex is short for the translocase of the inner mitochondrial membrane [Source:SGD;Acc:S000001284]
Q750A2	AGR055Cp OS=Ashbya gossypii (strain ATCC 10895 / CBS 109.51 / FGSC 9923 / NRRL Y-1056) OX=284811 GN=AGOS_AGR055C PE=3 SV=1			0.83	0.013580282
Q759C3	ADR354Wp OS=Ashbya gossypii (strain ATCC 10895 / CBS 109.51 / FGSC 9923 / NRRL Y-1056) OX=284811 GN=AGOS_ADR354W PE=3 SV=1			0.82	0.045266327	MYO2	YOR326W	Type V myosin motor involved in actin-based transport of cargos; required for the polarized delivery of secretory vesicles, the vacuole, late Golgi elements, peroxisomes, and the mitotic spindle; MYO2 has a paralog, MYO4, that arose from the whole genome duplication [Source:SGD;Acc:S000005853]
Q758M4	AEL262Cp OS=Ashbya gossypii (strain ATCC 10895 / CBS 109.51 / FGSC 9923 / NRRL Y-1056) OX=284811 GN=AGOS_AEL262C PE=4 SV=2			0.82	0.048031159	BSP1	YPR171W	Adapter that links synaptojanins to the cortical actin cytoskeleton; the synaptojanins are Inp52p and Inp53p [Source:SGD;Acc:S000006375]
Q75EN5	AAR044Wp OS=Ashbya gossypii (strain ATCC 10895 / CBS 109.51 / FGSC 9923 / NRRL Y-1056) OX=284811 GN=AGOS_AAR044W PE=4 SV=1			0.81	0.0482714	YNR029C	YNR029C	Putative protein of unknown function; deletion confers reduced fitness in saline [Source:SGD;Acc:S000005312]
Q75CE1	Dihydroorotate dehydrogenase (quinone), mitochondrial OS=Ashbya gossypii (strain ATCC 10895 / CBS 109.51 / FGSC 9923 / NRRL Y-1056) OX=284811 GN=URA9 PE=3 SV=1			0.8	0.018865012
Q75ES3	AAR006Wp OS=Ashbya gossypii (strain ATCC 10895 / CBS 109.51 / FGSC 9923 / NRRL Y-1056) OX=284811 GN=AGOS_AAR006W PE=4 SV=2			0.79	0.020332826	YFR016C	YFR016C	Protein of unknown function; green fluorescent protein (GFP)-fusion protein localizes to the cytoplasm and bud; interacts with Spa2p; YFR016C is not an essential gene [Source:SGD;Acc:S000001912]
Q753C6	Pre-rRNA-processing protein PNO1 OS=Ashbya gossypii (strain ATCC 10895 / CBS 109.51 / FGSC 9923 / NRRL Y-1056) OX=284811 GN=PNO1 PE=3 SV=3			0.79	0.041013016	PNO1	YOR145C	Essential nucleolar protein required for pre-18S rRNA processing; interacts with Dim1p, an 18S rRNA dimethyltransferase, and also with Nob1p, which is involved in proteasome biogenesis; contains a KH domain [Source:SGD;Acc:S000005671]
Q757X1	AEL109Wp OS=Ashbya gossypii (strain ATCC 10895 / CBS 109.51 / FGSC 9923 / NRRL Y-1056) OX=284811 GN=AGOS_AEL109W PE=3 SV=2			0.79	0.047315879	NAP1	YKR048C	Histone chaperone; involved in histone exchange by removing and replacing histone H2A-H2B dimers or histone variant dimers from assembled nucleosomes; involved in the transport of H2A and H2B histones to the nucleus; required for the regulation of microtubule dynamics during mitosis; interacts with mitotic cyclin Clb2p; controls bud morphogenesis; phosphorylated by CK2; protein abundance increase…
Q758Q9	Myosin-1 OS=Ashbya gossypii (strain ATCC 10895 / CBS 109.51 / FGSC 9923 / NRRL Y-1056) OX=284811 GN=MYO1 PE=3 SV=2			0.79	0.038871476	MYO3	YKL129C	One of two type I myosins; localizes to actin cortical patches; deletion of MYO3 has little effect on growth, but myo3 myo5 double deletion causes severe defects in growth and actin cytoskeleton organization; MYO3 has a paralog, MYO5, that arose from the whole genome duplication [Source:SGD;Acc:S000001612]
Q758Q9	Myosin-1 OS=Ashbya gossypii (strain ATCC 10895 / CBS 109.51 / FGSC 9923 / NRRL Y-1056) OX=284811 GN=MYO1 PE=3 SV=2			0.79	0.038871476	MYO5	YMR109W	One of two type I myosin motors; contains proline-rich tail homology 2 (TH2) and SH3 domains; MYO5 deletion has little effect on growth, but myo3 myo5 double deletion causes severe defects in growth and actin cytoskeleton organization; MYO5 has a paralog, MYO3, that arose from the whole genome duplication [Source:SGD;Acc:S000004715]
CON__P00761				0.78	0.003611638
Q75CU5	ATP synthase subunit gamma OS=Ashbya gossypii (strain ATCC 10895 / CBS 109.51 / FGSC 9923 / NRRL Y-1056) OX=284811 GN=AGOS_ACL176W PE=3 SV=2			0.77	0.022194085	ATP3	YBR039W	Gamma subunit of the F1 sector of mitochondrial F1F0 ATP synthase; F1F0 ATP synthase is a large, evolutionarily conserved enzyme complex required for ATP synthesis [Source:SGD;Acc:S000000243]
Q75DJ3	tRNA(His) guanylyltransferase OS=Ashbya gossypii (strain ATCC 10895 / CBS 109.51 / FGSC 9923 / NRRL Y-1056) OX=284811 GN=THG1 PE=3 SV=1			0.77	0.026007347	THG1	YGR024C	tRNAHis guanylyltransferase; adds a guanosine residue to the 5' end of tRNAH is after transcription and RNase P cleavage; can also catalyze reverse (3'-5') polymerization with certain substrates in a template-dependent reaction; couples nuclear division and migration to cell budding and cytokinesis; essential enzyme conserved among eukaryotes [Source:SGD;Acc:S000003256]
Q756D5	AER332Wp OS=Ashbya gossypii (strain ATCC 10895 / CBS 109.51 / FGSC 9923 / NRRL Y-1056) OX=284811 GN=AGOS_AER332W PE=4 SV=2			0.76	0.039257568	PSP2	YML017W	Asn rich cytoplasmic protein that contains RGG motifs; high-copy suppressor of group II intron-splicing defects of a mutation in MRS2 and of a conditional mutation in POL1 (DNA polymerase alpha); possible role in mitochondrial mRNA splicing [Source:SGD;Acc:S000004479]
Q74ZA4	Enhancer of translation termination 1 OS=Ashbya gossypii (strain ATCC 10895 / CBS 109.51 / FGSC 9923 / NRRL Y-1056) OX=284811 GN=ETT1 PE=3 SV=1			0.76	0.044332231	ETT1	YOR051C	Nuclear protein that inhibits replication of Brome mosaic virus; S. cerevisiae is a model system for studying replication of positive-strand RNA viruses in their natural hosts; deletion increases stop codon readthrough [Source:SGD;Acc:S000005577]
Q757U0	AEL078Cp OS=Ashbya gossypii (strain ATCC 10895 / CBS 109.51 / FGSC 9923 / NRRL Y-1056) OX=284811 GN=AGOS_AEL078C PE=3 SV=1			0.73	0.043358093	MRPL10	YNL284C	Mitochondrial ribosomal protein of the large subunit; appears as two protein spots (YmL10 and YmL18) on two-dimensional SDS gels [Source:SGD;Acc:S000005228]
Q759C7	Phospholipid-transporting ATPase OS=Ashbya gossypii (strain ATCC 10895 / CBS 109.51 / FGSC 9923 / NRRL Y-1056) OX=284811 GN=AGOS_ADR350W PE=3 SV=2			0.73	0.043678771	DRS2	YAL026C	Trans-golgi network aminophospholipid translocase (flippase); maintains membrane lipid asymmetry in post-Golgi secretory vesicles; contributes to clathrin-coated vesicle formation, endocytosis, protein trafficking between the Golgi and endosomal system and the cellular response to mating pheromone; autoinhibited by its C-terminal tail; localizes to the trans-Golgi network; mutations in human homo…
Q74ZZ9	Non-specific serine/threonine protein kinase OS=Ashbya gossypii (strain ATCC 10895 / CBS 109.51 / FGSC 9923 / NRRL Y-1056) OX=284811 GN=AGOS_AGR058W PE=4 SV=2			0.72	0.025526133	KIN1	YDR122W	Serine/threonine protein kinase involved in regulation of exocytosis; localizes to the cytoplasmic face of the plasma membrane; KIN1 has a paralog, KIN2, that arose from the whole genome duplication [Source:SGD;Acc:S000002529]
Q74ZZ9	Non-specific serine/threonine protein kinase OS=Ashbya gossypii (strain ATCC 10895 / CBS 109.51 / FGSC 9923 / NRRL Y-1056) OX=284811 GN=AGOS_AGR058W PE=4 SV=2			0.72	0.025526133	KIN2	YLR096W	Serine/threonine protein kinase involved in regulation of exocytosis; localizes to the cytoplasmic face of the plasma membrane; KIN2 has a paralog, KIN1, that arose from the whole genome duplication [Source:SGD;Acc:S000004086]
Q75CS6	ACL157Cp OS=Ashbya gossypii (strain ATCC 10895 / CBS 109.51 / FGSC 9923 / NRRL Y-1056) OX=284811 GN=AGOS_ACL157C PE=3 SV=1			0.71	0.031897672	ENT1	YDL161W	Epsin-like protein involved in endocytosis and actin patch assembly; functionally redundant with Ent2p; binds clathrin via a clathrin-binding domain motif at C-terminus; relocalizes from bud neck to cytoplasm upon DNA replication stress; ENT1 has a paralog, ENT2, that arose from the whole genome duplication [Source:SGD;Acc:S000002320]
Q75CS6	ACL157Cp OS=Ashbya gossypii (strain ATCC 10895 / CBS 109.51 / FGSC 9923 / NRRL Y-1056) OX=284811 GN=AGOS_ACL157C PE=3 SV=1			0.71	0.031897672	ENT2	YLR206W	Epsin-like protein required for endocytosis and actin patch assembly; functionally redundant with Ent1p; contains clathrin-binding motif at C-terminus; ENT2 has a paralog, ENT1, that arose from the whole genome duplication [Source:SGD;Acc:S000004196]
Q753B6	Trafficking protein particle complex subunit OS=Ashbya gossypii (strain ATCC 10895 / CBS 109.51 / FGSC 9923 / NRRL Y-1056) OX=284811 GN=AGOS_AFR408C PE=3 SV=1			0.7	0.0365038	TRS31	YDR472W	Core component of transport protein particle (TRAPP) complexes I-III; TRAPP complexes are related multimeric guanine nucleotide-exchange factor for the GTPase Ypt1p, regulating ER-Golgi traffic (TRAPPI), intra-Golgi traffic (TRAPPII), endosome-Golgi traffic (TRAPPII and III) and autophagy (TRAPPIII) [Source:SGD;Acc:S000002880]
Q75CQ1	Protein STU1 OS=Ashbya gossypii (strain ATCC 10895 / CBS 109.51 / FGSC 9923 / NRRL Y-1056) OX=284811 GN=AGOS_ACL132C PE=3 SV=1			0.69	0.015092879	STU2	YLR045C	Microtubule-associated protein (MAP) of the XMAP215/Dis1 family; regulates microtubule dynamics during spindle orientation and metaphase chromosome alignment; interacts with spindle pole body component Spc72p [Source:SGD;Acc:S000004035]
Q750F1	Nuclear pore protein OS=Ashbya gossypii (strain ATCC 10895 / CBS 109.51 / FGSC 9923 / NRRL Y-1056) OX=284811 GN=AGOS_AGR004W PE=3 SV=1			0.69	0.003305043	NIC96	YFR002W	Linker nucleoporin component of the nuclear pore complex (NPC); also part of the NPC nuclear basket; contributes to nucleocytoplasmic transport and NPC biogenesis; forms stable associations with three FG-nucleoporins (Nsp1p, Nup57p, and Nup49p) [Source:SGD;Acc:S000001898]
Q758K1	AEL239Wp OS=Ashbya gossypii (strain ATCC 10895 / CBS 109.51 / FGSC 9923 / NRRL Y-1056) OX=284811 GN=AGOS_AEL239W PE=4 SV=2			0.67	0.021272482	MUK1	YPL070W	Guanine nucleotide exchange factor (GEF); involved in vesicle-mediated vacuolar transport, including Golgi-endosome trafficking and sorting through the multivesicular body (MVB); specifically stimulates the intrinsic guanine nucleotide exchange activity of Rab family members (Vps21p/Ypt52p/Ypt53p); partially redundant with GEF VPS9; required for localization of the CORVET complex to endosomes; co…
Q74Z97	AGR306Cp OS=Ashbya gossypii (strain ATCC 10895 / CBS 109.51 / FGSC 9923 / NRRL Y-1056) OX=284811 GN=AGOS_AGR306C PE=4 SV=1			0.66	0.041994561	BBC1	YJL020C	Protein possibly involved in assembly of actin patches; interacts with an actin assembly factor Las17p and with the SH3 domains of Type I myosins Myo3p and Myo5p; localized predominantly to cortical actin patches [Source:SGD;Acc:S000003557]
Q75BQ9	ACR212Cp OS=Ashbya gossypii (strain ATCC 10895 / CBS 109.51 / FGSC 9923 / NRRL Y-1056) OX=284811 GN=AGOS_ACR212C PE=4 SV=2			0.64	0.040368139	AFI1	YOR129C	Arf3p polarization-specific docking factor; required for the polarized distribution of the ADP-ribosylation factor, Arf3p; participates in polarity development and maintenance of a normal haploid budding pattern; interacts with Cnm7p [Source:SGD;Acc:S000005655]
Q75EH2	Transcription factor IWS1 OS=Ashbya gossypii (strain ATCC 10895 / CBS 109.51 / FGSC 9923 / NRRL Y-1056) OX=284811 GN=IWS1 PE=3 SV=1			0.64	0.033866243	SPN1	YPR133C	Protein involved in RNA polymerase II transcription; is constitutively recruited to the CYC1 promoter and is required for recruitment of chromatin remodeling factors for the expression of CYC1 gene; interacts genetically or physically with RNAP II, TBP, TFIIS, and chromatin remodelling factors; central domain highly conserved throughout eukaryotes; mutations confer an Spt- phenotype [Source:SGD;A…
Q8J1G1	Kinesin-like protein KIP2 OS=Ashbya gossypii (strain ATCC 10895 / CBS 109.51 / FGSC 9923 / NRRL Y-1056) OX=284811 GN=KIP2 PE=3 SV=1			0.63	0.046982174	KIP2	YPL155C	Kinesin-related motor protein involved in mitotic spindle positioning; stabilizes microtubules by targeting Bik1p to the plus end; functions as a microtubule polymerase and catastrophe inhibitor in vitro; Kip2p levels are controlled during the cell cycle [Source:SGD;Acc:S000006076]
Q75F71	AP-3 complex subunit sigma OS=Ashbya gossypii (strain ATCC 10895 / CBS 109.51 / FGSC 9923 / NRRL Y-1056) OX=284811 GN=APS3 PE=3 SV=1			0.62	0.03694326	APS3	YJL024C	Small subunit of the clathrin-associated adaptor complex AP-3; involved in vacuolar protein sorting; related to the sigma subunit of the mammalian clathrin AP-3 complex; suppressor of loss of casein kinase 1 function; protein abundance increases in response to DNA replication stress [Source:SGD;Acc:S000003561]
Q75D27	ABR195Cp OS=Ashbya gossypii (strain ATCC 10895 / CBS 109.51 / FGSC 9923 / NRRL Y-1056) OX=284811 GN=AGOS_ABR195C PE=4 SV=2			0.62	0.022409559	FZO1	YBR179C	Mitofusin; integral membrane protein involved in mitochondrial outer membrane tethering and fusion; role in mitochondrial genome maintenance; efficient tethering and degradation of Fzo1p requires an intact N-terminal GTPase domain; targeted for destruction by the ubiquitin ligase SCF-Mdm30p and the cytosolic ubiquitin-proteasome system [Source:SGD;Acc:S000000383]
Q75BP5	DNA repair protein RAD51 homolog OS=Ashbya gossypii (strain ATCC 10895 / CBS 109.51 / FGSC 9923 / NRRL Y-1056) OX=284811 GN=AGOS_ACR226W PE=3 SV=1			0.54	0.030518617	RAD51	YER095W	Strand exchange protein; forms a helical filament with DNA that searches for homology; involved in the recombinational repair of double-strand breaks in DNA during vegetative growth and meiosis; homolog of Dmc1p and bacterial RecA protein [Source:SGD;Acc:S000000897]
Q750R1	RuvB-like helicase 1 OS=Ashbya gossypii (strain ATCC 10895 / CBS 109.51 / FGSC 9923 / NRRL Y-1056) OX=284811 GN=RVB1 PE=3 SV=1			0.53	0.007193064	RVB1	YDR190C	ATP-dependent DNA helicase, also known as pontin; member of the AAA+ and RuvB-like protein families; similar to Rvb2p; conserved component of multiple complexes including the INO80 complex, the Swr1 complex, and the R2TP complex (Rvb1-Rvb2-Tah1-Pih1); involved in multiple processes such as chromatin remodeling, box C/D snoRNP assembly, and RNA polymerase II assembly [Source:SGD;Acc:S000002598]
Q74ZX8	AGR080Wp OS=Ashbya gossypii (strain ATCC 10895 / CBS 109.51 / FGSC 9923 / NRRL Y-1056) OX=284811 GN=AGOS_AGR080W PE=3 SV=2			0.52	0.014860293	MRPL1	YDR116C	Mitochondrial ribosomal protein of the large subunit [Source:SGD;Acc:S000002523]
Q757E6	AER067Cp OS=Ashbya gossypii (strain ATCC 10895 / CBS 109.51 / FGSC 9923 / NRRL Y-1056) OX=284811 GN=AGOS_AER067C PE=3 SV=2			0.51	0.019907828	SKI2	YLR398C	Ski complex component and putative RNA helicase; mediates 3'-5' RNA degradation by the cytoplasmic exosome; null mutants have superkiller phenotype of increased viral dsRNAs and are synthetic lethal with mutations in 5'-3' mRNA decay; mutations in the human ortholog, SKIV2L, causes Syndromic diarrhea/Trichohepatoenteric (SD/THE) syndrome [Source:SGD;Acc:S000004390]
Q75AU7	ADL177Cp OS=Ashbya gossypii (strain ATCC 10895 / CBS 109.51 / FGSC 9923 / NRRL Y-1056) OX=284811 GN=AGOS_ADL177C PE=4 SV=2			0.43	0.005503812	EMW1	YNL313C	Essential conserved protein with a role in cell wall integrity; contains six TPR (tetratricopeptide repeat) domains clustered in the C-terminal region; conditional mutant is suppressed by overexpression of GFA1; protein abundance increases in response to DNA replication stress [Source:SGD;Acc:S000005257]
Q754H3	tRNA ligase OS=Ashbya gossypii (strain ATCC 10895 / CBS 109.51 / FGSC 9923 / NRRL Y-1056) OX=284811 GN=AGOS_AFR099C PE=3 SV=2			0.4	0.048836553	TRL1	YJL087C	tRNA ligase; required for tRNA splicing and for both splicing and translation of HAC1 mRNA in the UPR; has phosphodiesterase, polynucleotide kinase, and ligase activities; localized at the inner nuclear envelope and partially to polysomes [Source:SGD;Acc:S000003623]
Q759Q7	ADR216Wp OS=Ashbya gossypii (strain ATCC 10895 / CBS 109.51 / FGSC 9923 / NRRL Y-1056) OX=284811 GN=AGOS_ADR216W PE=3 SV=2			0.39	0.034308796	NUP133	YKR082W	Subunit of Nup84p subcomplex of nuclear pore complex (NPC); contributes to nucleocytoplasmic transport, NPC biogenesis; is involved in establishment of a normal nucleocytoplasmic concentration gradient of GTPase Gsp1p; also plays roles in several processes that may require localization of genes or chromosomes at nuclear periphery, including double-strand break repair, transcription and chromatin …
Q752N8	AFR535Cp OS=Ashbya gossypii (strain ATCC 10895 / CBS 109.51 / FGSC 9923 / NRRL Y-1056) OX=284811 GN=AGOS_AFR535C PE=4 SV=2			0.33	0.014966401
Q759U6	V-type proton ATPase subunit a OS=Ashbya gossypii (strain ATCC 10895 / CBS 109.51 / FGSC 9923 / NRRL Y-1056) OX=284811 GN=AGOS_ADR177C PE=3 SV=2			-0.53	0.04653735	VPH1	YOR270C	Subunit a of vacuolar-ATPase V0 domain; one of two isoforms (Vph1p and Stv1p); Vph1p is located in V-ATPase complexes of the vacuole while Stv1p is located in V-ATPase complexes of the Golgi and endosomes; relative distribution to the vacuolar membrane decreases upon DNA replication stress; human homolog ATP6V0A4 implicated in renal tubular acidosis, can complement yeast null mutant [Source:SGD;A…
